# Subnuclear cofactor partitioning underlies auxin-dependent transcriptional regulation

**DOI:** 10.64898/2026.04.29.721720

**Authors:** Jorge Hernandez-Garcia, Melissa Dipp-Alvarez, Martijn de Roij, Maria Guillem-Bernal, Mark Roosjen, Zeynep Baltaci, Harrison W. Smith, Danilo Pereira, Jan Willem Borst, Ales S. Holehouse, Hyon O. Lee, Dolf Weijers

## Abstract

Cellular and organismal function relies on the precise activation and repression of gene expression by DNA-binding transcription factors (TFs). Many TFs occur in large gene families, and a key question in biology is how divergent functions emerge in TF families during evolution. Here we discover the biochemical mechanism for transcriptional activation by the *Marchantia polymorpha* AUXIN RESPONSE FACTOR1 (MpARF1) TF, which relies on direct recruitment of the Mediator complex into subnuclear MpARF1 clusters. We find that the Mediator recruitment region was the evolutionary innovation that converted ARF repressors into activators, switching binding specificity from co-repressor to co-activator. We demonstrate that this evolutionary innovation can be recreated, thereby revealing a deeply conserved mechanism based on competition between ARF clusters at the heart of the transcriptional auxin response.
