## Supplementary material for "Subnuclear cofactor partitioning underlies auxin-dependent transcriptional regulation": Data S2

### Sheet: Plasmid list
Plasmid name	Bacterial res.	Plant/yeast res.	Source (Ref.)	Template(s) or destination	Oligonucleotides		Comments
pDONR207	Gentamicin/Chloramphenicol	N/A	Invitrogen (Commercial)	N/A	N/A	N/A	Gateway entry
pHKDW038	Spectinomycin/Chloramphenicol	Chlorsulfuron	(20)	N/A			pMpARF1:GW-Citrine
pHKDW046			(16)	N/A			pMpARF1:GW
pHKDW046-GR			This study	pHKDW046	JHG606	JHG607	pMpARF1:GW-GR
pHKDW031				Addgene #68635	Digestion		pMpARF2:GW-Citrine
				Marchantia polymorpha gDNA	JHG793	JHG794
pHKDW037				Addgene #68629	Digestion		pMpARF2:GW
				Marchantia polymorpha gDNA	JHG793	JHG794
pMpGWB300	Spectinomycin		Addgene #68628	N/A	N/A	N/A
pMpGWB100		Hygromycin B	Addgene #68062	N/A	N/A	N/A
pMpGWB100-mSc3-3xFLAG			This study	Addgene #68062	Double digestion
				Flag	JHG780	JHG781
				mScarlet3	JHG778	JHG779
pMpGWB500		G418		Addgene #68628	JHG782	JHG783
pMpGWB500-mNG-V5				pMpGWB500	JHG778	JHG781
				V5	JHG806	JHG807
				mNeonGreen	JHG808	JHG608
pMpGWB500-mSc3-3xFLAG				pMpGWB500	JHG778	JHG781
				Flag	JHG780	JHG781
				mScarlet3	JHG778	JHG779
pMDC-YFN43	Kanamycin/Chloramphenicol	N/A	(76)	N/A	N/A	N/A
pMDC-YFC43	Kanamycin/Chloramphenicol	N/A		N/A
pGBKT7-GW	Kanamycin/Chloramphenicol	Tryptophan	(61)	N/A			Gal4DBD-GW; not Addgene #61703; GBKT7-Ø
pGADT7-GW	Ampicillin/Chloramphenicol	Leucine		N/A			Gal4AD-GW; not Addgene #61702; GADT7-Ø
pMetOYC-Dest	Ampicillin/Chloramphenicol	Leucine	Addgene #105082	N/A			Split Ubiquitin - membrane anchor of bait; pMet-O-Ø-Cub-TF
pNX32-DEST	Ampicillin/Chloramphenicol	Tryptophan	Addgene #105083	N/A			Split Ubiquitin - prey; Nub-Ø-3xHA
pET His6 MBP TEV LIC	Kanamycin	N/A	Addgene #29656	N/A			Protein expression in E. coli
Entry plasmids* single insertions are done into pEN207 amplified with JHG079+JHG080
pEN207 MpARF1	Gentamicin	N/A	(20)	N/A	N/A	N/A
pEN207 MpARF1 ΔDBD			This study	pEN207 MpARF1	JHG449	JHG501
pEN207 MpARF1 ΔMR					JHG416	JHG427
					JHG537	JHG428
pEN207 MpARF1 ΔPB1					JHG500	JHG450
pEN207 MpARF1 ΔF2					JHG478	JHG416
					JHG479	JHG537
pEN207 MpARF1-sYFP2-TurboID				gBlock - sYFP2-TurboID	JHG592	JHG528
				pEN207 MpARF1	JHG529	JHG080
pEN207 MpARF1 MR					JHG449	JHG450
pEN207 MpARF1 MR F1					JHG449	JHG451
pEN207 MpARF1 MR F2					JHG452	JHG453
pEN207 MpARF1 MR F3					JHG454	JHG455
pEN207 MpARF1 MR F4					JHG456	JHG450
pEN207 MpARF1 MR F1:2					JHG449	JHG453
pEN207 MpARF1 MR F1:3					JHG449	JHG455
pEN207 MpARF1 MR F2:3					JHG452	JHG455
pEN207 MpARF1 MR F2:4					JHG452	JHG450
pEN207 MpARF1 MR F3:4					JHG454	JHG450
pEN207 MpARF1 MR F2.1					JHG449	JHG480
pEN207 MpARF1 MR F2.2					JHG481	JHG450
pEN207 MpARF1 MR ΔF2				pEN207 MpARF1 ΔF2	JHG449	JHG450
pEN207 MpARF1 ΔF2>MED15MAD				pEN207 MpARF1	JHG623	JHG619
				pEN207 MpMED15	JHG624	JHG620
pEN207 MpARF121				pEN207 MpARF1	JHG567	JHG568
				pEN207 MpARF2	JHG569	JHG570
pEN207 MpARF121 (A1F2)				pEN207 MpARF1	JHG567	JHG568
				pEN207 MpARF2 A1F2	JHG569	JHG570
pEN207 MpARF2			(20)	N/A	N/A	N/A
pEN207 MpARF2-sYFP2-TurboID			This study	gBlock - sYFP2-TurboID	JHG592	JHG528
				pEN207 MpARF2	JHG530	JHG080
pEN207 MpARF2 MR					JHG540	JHG541
pEN207 MpARF2 A1F2					JHG532	JHG579
				pEN207 MpARF1	JHG534	JHG580
pEN207 MpARF2 MR A1F2				pEN207 MpARF2 A1F2	JHG540	JHG541
pEN207 MpARF2 ΔMR				pEN207 MpARF2	JHG945	JHG416
					JHG946	JHG537
pEN207 MpARF2 ΔF2					JHG654	JHG537
					JHG655	JHG416
pEN207 MpARF2 A1PrD					JHG532	JHG533
				pEN207 MpARF1	JHG534	JHG535
pEN207SV40NLS-sYFP2-TurboID				pEN207	JHG593	JHG080
				gBlock - sYFP2-TurboID	JHG592	JHG528
pEN207 MpTPL				Marchantia polymorpha cDNA	JHG032	JHG033
pEN207 MpMED2				Marchantia polymorpha cDNA	JHG666	JHG667
pEN207 MpMED3				Marchantia polymorpha cDNA	JHG668	JHG669
pEN207 MpMED5				Marchantia polymorpha cDNA	JHG670	JHG683
				Marchantia polymorpha cDNA	JHG671	JHG684
pEN207 MpMED15			(35)	N/A	N/A	N/A
pEN207 MpMED23				Marchantia polymorpha cDNA	JHG674	JHG683
				Marchantia polymorpha cDNA	JHG675	JHG684
pEN207 MpMED14				Marchantia polymorpha cDNA	JHG867	JHG862
				Marchantia polymorpha cDNA	JHG868	JHG863
pEN207 MpMED31				Marchantia polymorpha cDNA	JHG728	JHG729
pEN207 MpMED25 MR			10.1105/tpc.18.00974	N/A	N/A	N/A
pEN207 MpMED8			This study	Marchantia polymorpha cDNA	JHG364	JHG365
pEN207 MpBRM N				Marchantia polymorpha cDNA	JHG370	JHG371
pEN207 MpBSH				Marchantia polymorpha cDNA	JHG855	JHG852
pEN207 MpSWP73				Marchantia polymorpha cDNA	JHG853	JHG854
pEN207 MpATXR10				Marchantia polymorpha cDNA	JHG836	JHG837
pEN207 MpMED15 KIX			(35)	N/A	N/A	N/A
pEN207 MpMED15 MR			This study	pEN207 MpMED15	JHG550	JHG551
pEN207 MpMED15 MAD					JHG552	JHG553
pEN207 MpncARF				Marchantia polymorpha cDNA	JHG757	JHG758
pEN207 MpncARF PB1				Marchantia polymorpha cDNA	JHG810	JHG758
Yeast plasmids
pGBKT7 MpARF1	Kanamycin	Tryptophan	(20)	pGBKT7-GW	N/A	N/A
pGBKT7 MpARF2
pGBKT7 MpARF1 ΔDBD			This study
pGBKT7 MpARF1 ΔMR
pGBKT7 MpARF1 ΔPB1
pGBKT7 MpARF1 ΔF2
pGBKT7 MpARF1 MR
pGBKT7 MpARF1 MR F1
pGBKT7 MpARF1 MR F2
pGBKT7 MpARF1 MR F3
pGBKT7 MpARF1 MR F4
pGBKT7 MpARF1 MR F1:2
pGBKT7 MpARF1 MR F1:3
pGBKT7 MpARF1 MR F2:3
pGBKT7 MpARF1 MR F2:4
pGBKT7 MpARF1 MR F3:4
pGBKT7 MpARF1 MR F2.1
pGBKT7 MpARF1 MR F2.2
pGBKT7 MpARF2ARF1-PrD
pGBKT7 MpARF2ARF1-F2
pGBKT7 MpARF2 ΔF2
pGBKT7 MpncARF
pGBKT7 MpncARF PB1
pGBKT7 MpTPL
pGADT7 MpARF1	Ampicillin	Leucine	(20)	pGADT7-GW
pGADT7 MpARF1 PB1
pGADT7 MpARF2 PB1
pGADT7 MpARF3 PB1
pGADT7 MpIAA PB1
pGADT7 MpARF1 ΔF2			This study
pGADT7 MpARF2ARF1-F2
pGADT7 MpncARF PB1
Nub-MpARF1MR-3xHA				pNX32-DEST
Nub-MpARF1MR-ΔF2-3xHA
Nub-MpARF2MR-3xHA
Nub-MpARF2MR-A1F2-3xHA
Nub-MpARF2MR-ΔF2-3xHA
pMet-O-MpMED2-Cub-TF		Tryptophan		pMetOYC-Dest
pMet-O-MpMED3-Cub-TF
pMet-O-MpMED5-Cub-TF
pMet-O-MpMED15-Cub-TF
pMet-O-MpMED16-Cub-TF					JHG788	JHG789	Introduced by HiFi from cDNA amplified CDS
pMet-O-MpMED23-Cub-TF					N/A	N/A
pMet-O-MpMED14-Cub-TF
pMet-O-MpMED31-Cub-TF
pMet-O-MpMED25-Cub-TF							Only internal region of MED25
pMet-O-MpMED8-Cub-TF
pMet-O-MpBRM*-Cub-TF							Only N-end of BRM
pMet-O-MpBSH-Cub-TF
pMet-O-MpSWP73-Cub-TF
pMet-O-MpATXR10-Cub-TF
pMet-O-MpMED15KIX-Cub-TF
pMet-O-MpMED15MR-Cub-TF
pMet-O-MpMED15MAD-Cub-TF
Plant transactivation assays
pMON-GAL4BD-GW-mNeonGreen	Ampicillin/Chloramphenicol	N/A	(20)	N/A	N/A	N/A
pGreenII 5xGal4 UAS:LUC	Kanamycin		(35)
pMON-GAL4BD-MpARF1MR-mNeonGreen	Ampicillin		This study	pMON-GAL4BD-GW-mNeonGreen
pMON-GAL4BD-MpARF1MR-ΔF2-mNeonGreen
pMON-GAL4BD-MpARF2MR-mNeonGreen
pMON-GAL4BD-MpARF2MR-ARF1F2-mNeonGreen
CRISPR/Cas9 genome editing
pMpGE011_MpncARF	Spectinomycin	Chlorsulfuron	(19)	pMpGE011	N/A	N/A
Marchantia complementation
pHKDW038 MpARF1	Spectinomycin	Chlorsulfuron	(20)	N/A	N/A	N/A
pHKDW038 MpARF1 ΔDBD			This study	pHKDW038
pHKDW038 MpARF1 ΔMR
pHKDW038 MpARF1 ΔF2
pHKDW038 MpARF1 ΔF2>MED15MAD
pGWB500 pMpARF1:MpARF1-mNeonGreen				pMpGWB500-mNG-V5			See In vivo protein localization strategy
pGWB500 pMpARF1:MpARF1-mScarlet3				pMpGWB500-mSc3-3xFLAG
pGWB500 pMpARF1:MpARF1ΔMR-mScarlet3				pMpGWB500-mNG-V5
pGWB500 pMpARF1:MpARF1ΔF2-mNeonGreen				pMpGWB500-mNG-V5
pGWB500 pMpARF1:MpARF1ΔF2-mScarlet3				pMpGWB500-mSc3-3xFLAG
pHKDW031 MpARF2				pHKDW031
pHKDW031 MpARF2ΔMR
pHKDW031 MpARF2ARF1F2
pHKDW046-GR MpARF1				pHKDW046-GR
pHKDW046-GR MpARF1ΔMR
pHKDW046-GR MpARF1ΔF2
pHKDW046-GR MpARF121
pHKDW046-GR MpARF12ARF1F21
TurboID assays
pHKDW046 MpARF1-sYFP2-TurboID	Spectinomycin	Chlorsulfuron	This study	pHKDW046	N/A	N/A
pHKDW046 MpARF1ΔF2-sYFP2-TurboID
pHKDW046 SV40NLS-sYFP2-TurboID
pHKDW037 MpARF2-sYFP2-TurboID				pHKDW037
pHKDW037 SV40NLS-sYFP2-TurboID
BiFC
YFC-SV40NLS-tdTomato	Kanamycin	N/A	This study	pMDC-YFC43	N/A	N/A	YFC-Ø
YFC-MpARF1
YFC-MpARF2
YFN-SV40NLS-tdTomato				pMDC-YFN43			YFN-Ø
YFN-MpMED15
YFN-MpTPL
In vivo protein localization
GWB300 pMpTPL:MpTPL-Scarlet-I	Spectinomycin	Chlorsulfuron	Backbone	pMpGWB300	Double digestion
			CDS	Marchantia polymorpha cDNA	JHG639	JHG640
			Promoter	Marchantia polymorpha gDNA	JHG635	JHG642
			mScarlet-I	JHY-Mp1-mScarlet-TNos	JHG608	MdR289
GWB500 pMpARF1:MpARF1-mNeonGreen-V5		G418	Backbone	pMpGWB500-mNG-V5	Double digestion		Same as in Marchantia complementation
			Promoter+CDS	pHKDW038 MpARF1	JHG805	JHG816
GWB500 pMpARF2:MpARF2-mNeonGreen-V5			Backbone	pMpGWB500-mNG-V5	Double digestion
			Promoter+CDS	pHKDW031 MpARF2	JHG805	JHG819
GWB500 pMpARF2:MpARF2ARF1F2-mNeonGreen-V5			Backbone	pMpGWB500-mNG-V5	Double digestion
			Promoter+CDS	pHKDW031 MpARF2ARF1F2	JHG805	JHG819
GWB100 pMpARF1:MpARF1-mScarlet3-3xFLAG		Hygromycin B	Backbone	pMpGWB100-mSc3-3xFLAG	Double digestion
			Promoter+CDS	pHKDW038 MpARF1	JHG805	JHG817
GWB100 pMpARF2:MpARF2-mScarlet3-3xFLAG			Backbone	pMpGWB100-mSc3-3xFLAG	Double digestion
			Promoter+CDS	pHKDW031 MpARF2	JHG805	JHG819
GWB100 pMpMED16:MpMED16-mScarlet3-3xFLAG			Backbone	pMpGWB100-mSc3-3xFLAG	Double digestion
			CDS	Marchantia polymorpha cDNA	JHG788	JHG789
			Promoter	Marchantia polymorpha gDNA	JHG823	JHG824
Protein expression and production
pET MBP-TEV-MpARF2-mNeonGreen-6xHis	Kanamycin	N/A	(48)	N/A	N/A	N/A
pET MBP-TEV-MpTPL-mNeonGreen-6xHis			Backbone	pET His6 MBP TEV LIC	Double digestion
			CDS	pEN207 MpTPL	JHG633	JHG634

### Sheet: Plant lines
Source	Name	Purpose	Figure
N/A	Tak-1	Marchantia stable lines	Multiple
(25)	Mparf1-4		Multiple
(20)	Mparf1-4 pMpARF1:MpARF1-Citrine		Multiple
This study	Mparf1-4 pMpARF1:MpARF1ΔMR-Citrine		Fig. 1
This study	Mparf1-4 pMpARF1:MpARF1ΔF2-Citrine		Fig. 1, 2 & S3
This study	Mparf1-4 pMpARF1:MpARF1ΔDBD-Citrine		Fig. S4
This study	Mparf1-4 pMpARF1:MpARF1ΔF2>MED15MAD-Citrine		Fig. 2
This study	Mparf1-4;Mpncarf		Fig. 1
This study	Mparf1-4;Mpncarf pMpARF1:MpARF1-mNeonGreen		Fig. 1
This study	Mparf1-4;Mpncarf pMpARF1:MpARF1-mScarlet3		Fig. 1
This study	Mparf1-4;Mpncarf pMpARF1:MpARF1ΔMR-mScarlet3		Fig. 1
This study	Mparf1-4;Mpncarf pMpARF1:MpARF1ΔF2-mNeonGreen		Fig. 1
This study	Mparf1-4;Mpncarf pMpARF1:MpARF1ΔF2-mScarlet3
This study	Mparf1-4 pMpARF1:MpARF1-sYFP2-TurboID		Fig. 2
This study	Mparf1-4 pMpARF1:MpARF1ΔF2-sYFP2-TurboID		Fig. 2
This study	Mparf1-4 pMpARF1:SV40NLS-sYFP2-TurboID		Fig. 2
This study	Mparf1-4 pMpARF1:MpARF1-GR		Fig. S13
This study	Mparf1-4 pMpARF1:MpARF1ΔMR-GR		Fig. S13
This study	Mparf1-4 pMpARF1:MpARF1ΔF2-GR		Fig. S13
This study	Mparf1-4 pMpARF1:MpARF121-GR		Fig. S13
This study	Mparf1-4 pMpARF1:MpARF12ARF1F21-GR		Fig. S13
(41)	Mparf2GE#7		Fig. 2 & 4
This study	Tak-1 pMpARF2:SV40NLS-sYFP2-TurboID		Fig. 2
This study	Mparf2GE#7 pMpARF2:MpARF2-sYFP2-TurboID		Fig. 2
This study	Mparf2GE#7 pMpARF2:MpARF2-Citrine		Fig. 4
This study	Mparf2GE#7 pMpARF2:MpARF2ΔMR-Citrine		Fig. 4
This study	Mparf2GE#7 pMpARF2:MpARF2ARF1-F2-Citrine		Fig. 4
(40)	Tak-2 MpARF1-mScarlet-IKI; MpARF2-mNeonGreenKI		Fig. 3
This study	Tak-1 MpARF2-mNeonGreenKI, pMpTPL:MpTPL-Scarlet-I;		Fig. 3
This study	Tak-1xTak-2 pMpARF1:MpARF1-mNeonGreen; pMpARF1:MpARF1-mScarlet3		Fig. S8
This study	Tak-1xTak-2 pMpARF1:MpARF1-mNeonGreen; pMpARF2:MpARF2-mScarlet3		Fig. S8
This study	Tak-1xTak-2 pMpARF2:MpARF2-mNeonGreen; pMpMED16:MpMED16-mScarlet3		Fig. S12
This study	Tak-1xTak-2 pMpARF2:MpARF2ARF1F2-mNeonGreen; pMpMED16:MpMED16-mScarlet3		Fig. S12
	Other
ABRC/NASC	Col-0	Arabidopsis protoplasts	Fig. 1 & 4
N/A	Nicotiana benthamiana LAB	Nicotiana transient assay (BiFC)	Fig. 3

### Sheet: Oligos
Genotyping
JHG625	TGTTTACTCCGGGGAAGAAG	Genotype ncARF
JHG626	GGCAAGACGCTTTGTAGAGG	Genotype ncARF
Cloning
JHG032	GGGGCAACTTTgtacaaaaaagttgctatgtcatcgttaagcaggg
JHG033	GGGGCAACTTTGTACAACaaagttgttcatctcggagcttgatcag
JHG036	TGTAAAACGACGGCCAGT
JHG037	CAGGAAACAGCTATGACCATG
JHG079	TACCCAGCTTTCTTGTACAAAGTT
JHG080	AAAGCCTGCTTTTTTGTACAAAG
JHG364	GCCAACTTTGTACAAAAAAGCAGGCTTTatggcaactcaagcgcaggg
JHG365	GCCAACTTTGTACAAGAAAGCTGGGTAtcaggaaggtgggggttgttg
JHG370	GCCAACTTTGTACAAAAAAGCAGGCTTTatgcagggccagcatcccccg
JHG371	GCCAACTTTGTACAAGAAAGCTGGGTAaagcatggaaggttgccgcag
JHG416	GTTCCACTGAGCGTCAGACCCCGTAG
JHG427	AGACGCCCGGGGCCGCTTC
JHG428	CGAAGCGGCCCCGGGCGTCTTCTCGATACACAAAGGTCTAC
JHG449	GCCAACTTTGTACAAAAAAGCAGGCTTTACAACCCCTTTCCTGATCTGTCCT
JHG450	GCCAACTTTGTACAAGAAAGCTGGGTACATGAATCCCCGCTGCATAAATTG
JHG451	GCCAACTTTGTACAAGAAAGCTGGGTAGTTGCCGCGAATCTCTTGAAG
JHG452	GCCAACTTTGTACAAAAAAGCAGGCTTTGAGACGTCCAAGCAACTGCTTC
JHG453	GCCAACTTTGTACAAGAAAGCTGGGTAAGGAGATAAGTGCACATCCGAGTC
JHG454	GCCAACTTTGTACAAAAAAGCAGGCTTTGCTTCCACTGCGTCAGGATC
JHG455	GCCAACTTTGTACAAGAAAGCTGGGTATGAAAGAGCATATGTGGGAGCAG
JHG456	GCCAACTTTGTACAAAAAAGCAGGCTTTTCCAATGAACCTTGTCAATCTG
JHG478	TCGCGGCAACGCTTCCACTGCGTCAGGATC
JHG479	CGCAGTGGAAGCGTTGCCGCGAATCTCTTG
JHG480	TTTGTACAAGAAAGCTGGGTACAGAACTTGTTGCTGCTGCTGTT
JHG481	CAACTTTGTACAAAAAAGCAGGCCAGTCTCCTCAGCCGTTGCC
JHG500	TGTACAAAAAAGCAGGCTTTATGTATTCTTGTTCGCCGATG
JHG500	TGTACAAAAAAGCAGGCTTTATGTATTCTTGTTCGCCGATG
JHG501	TTTGTACAAGAAAGCTGGGTAGGGGCACCCCCGCTGGGCATC
JHG501	TTTGTACAAGAAAGCTGGGTAGGGGCACCCCCGCTGGGCATC
JHG528	GCCAACTTTGTACAAGAAAGCTGGGTATTACTGAAGTTTTTCCGCGCTT
JHG529	AGATCCACCTGATCCGCCAGCGGGGCACCCCCGCTGGGCATC
JHG530	AGATCCACCTGATCCGCCAGCcttcATGTCGTCGCCGCGAG
JHG532	TTGCTTGGACGTCTCCATACCTCGAAGATCCGG
JHG533	TCCAACTTTCATCAAGCCGACCTCCGAACTTGCAG
JHG534	AGGTATGGAGACGTCCAAGCAACTG
JHG535	TCGGAGGTCGGCTTGATGAAAGTTGGAG
JHG537	CTACGGGGTCTGACGCTCAGTGGAAC
JHG540	GCCAACTTTGTACAAAAAAGCAGGCTTTTCTCCCTCCACGACCATC
JHG541	GCCAACTTTGTACAAGAAAGCTGGGTAATTGGATCTCTGGGGACC
JHG550	GCCAACTTTGTACAAAAAAGCAGGCTTTAAACCGTTGGACTCAGGAGC
JHG551	GCCAACTTTGTACAAGAAAGCTGGGTATGAGACTGCACTACTTGGCG
JHG552	GCCAACTTTGTACAAAAAAGCAGGCTTTGTTGGAATCGGAACACCAGG
JHG553	GCCAACTTTGTACAAGAAAGCTGGGTAAGCACTTACAAAAGACTCCCAC
JHG567	CAAAATTTCCAACAAGGTCCCCAGCGGAGCTACACAA
JHG568	GGTCGTGGAGGGAGAGAACGGCTCAATTTCCCACAG
JHG569	TTCTCTCCCTCCACGACCATC
JHG570	ACCTTGTTGGAAATTTTGCG
JHG579	GGATGTGCACTTATCTGTGTCCTCGCCTGCGTCG
JHG580	GACACAGATAAGTGCACATCCGAGTC
JHG592	aagaagaagagaaaggttggaGCTGGCGGATCAGGTGGATC
JHG593	caacctttctcttcttcttaggCATGCTAAAGCCTGCTTTTTTGTAC
JHG606	GTACAAAGTGGTTGATAACAGCatggctagtgaagctcgaaaaac
JHG607	GGGGAAATTCGAGCTCTAAGCctatttttgatgaaacagcagc
JHG608	tagaggatccccgggtaccgagcagcttGGCGGCGGCAGCATGG
JHG619	GTTGCCGCGAATCTCTTGAAG
JHG620	GCTTCCACTGCGTCAGGATC
JHG623	TTCAAGAGATTCGCGGCAACGTTGGAATCGGAACACCAG
JHG624	TCCTGACGCAGTGGAAGCAGCACTTACAAAAGACTCCCA
JHG633	tatttcaaggaccgggatccATGtcatcgttaagcagggag
JHG634	aagtacaggttttcctgcagTCTcggagcttgatcagaattttg
JHG635	gccaagcttgcatgcctgcagtgttccgggaaataccgggatatagtc
JHG639	ttgtcgactctagaggatccATGtcatcgttaagcagggag
JHG640	CGCcaagctgctcggtacccggTCTcggagcttgatcagaattttg
JHG642	gccaagcttgcatgcctgcagGATTTGAACGTCCGAGGTGGTG
JHG654	CGGATCTTCGAGGTATGGTGTCCTCGCCTGCGTCGAG
JHG655	GACGCAGGCGAGGACACCATACCTCGAAGATCCGG
JHG666	GCCAACTTTGTACAAAAAAGCAGGCTTTATGGATCTCTCGGCAAGTCG
JHG667	GCCAACTTTGTACAAGAAAGCTGGGTAGTGAGACATGTCGTCCGCTG
JHG668	GCCAACTTTGTACAAAAAAGCAGGCTTTATGCAGCAGCCTAGTCCAGC
JHG669	GCCAACTTTGTACAAGAAAGCTGGGTACGGGCATTCCAATTCTTTCTTTG
JHG670	GCCAACTTTGTACAAAAAAGCAGGCTTTATGGCTCCGTCTAAGGAAATG
JHG671	GCCAACTTTGTACAAGAAAGCTGGGTAAGCCATTGCAAGCTCAGCAGC
JHG674	GCCAACTTTGTACAAAAAAGCAGGCTTTATGGAATTGAGCTCCGGAGGT
JHG675	GCCAACTTTGTACAAGAAAGCTGGGTATATAACAGTCAACATGGTGCTCTG
JHG683	GGAACACTTTCTCGAGTTCTGC
JHG684	GCAGAACTCGAGAAAGTGTTCC
JHG687	GTTGGTATCTCTGCATCATCCC
JHG688	GGGATGATGCAGAGATACCAAC
JHG728	GCCAACTTTGTACAAAAAAGCAGGCTTTATGCAGAACGATATCGTTCC
JHG729	GCCAACTTTGTACAAGAAAGCTGGGTAATTGGTATACTTCCGC
JHG757	GCCAACTTTGTACAAAAAAGCAGGCTTTATGGATCCCACAGGACTTCAA
JHG758	GCCAACTTTGTACAAGAAAGCTGGGTAGTACTGTTTCAAAGTTCCAGTTCC
JHG778	aggatccccgggtaccgagGGCGGCGGCAGCatggatagcaccgaggca
JHG779	tgtaatcGAATTcggagccaccggagccgccggt
JHG780	ccggtggctccgAATTCgattacaaggacc
JHG781	acgatcggggaaattcgagttatggatccttgtcatcatcatc
JHG782	cgcgcctatttctgaattcatctggattttagtactggattttgG
JHG783	aggctgaatttatttctgaattccaaatgagtcacacacattg
JHG788	ATCTCAGAGGAGGACCTGCATATGAATATGTTGGGGGAAAGTG
JHG788	ATCTCAGAGGAGGACCTGCATATGAATATGTTGGGGGAAAGTG
JHG789	GTTATGCTAGTTATGCGGCCGCTACAACATCCTTGCCCATCGTCCTC
JHG789	GTTATGCTAGTTATGCGGCCGCTACAACATCCTTGCCCATCGTCCTC
JHG793	tgccaagcttgggtctagaCGGGGCCAGAGGAGGACTG
JHG794	cttgttgataactctagaGGTCGGAACTTCTGTCTAAAATG
JHG805	taaaacgacggccagtgcca
JHG806	gggcatggacgagctgtacaaggGTCCCggtaagcctatccct
JHG807	aacgatcggggaaattcgagTtacgtagaatcgagaccgaggag
JHG808	cttgtacagctcgtccatgccc
JHG810	GCCAACTTTGTACAAAAAAGCAGGCTTTATCCAACGTGCTCCTCC
JHG816	CCGCCaagctgctcggtaccGGGGCACCCCCGCTGGGCA
JHG817	GCTGCCGCCGCCctcggtaccGGGGCACCCCCGCTGGGCA
JHG819	gtacccggggatcctctagacATGTCGTCGCCGCGAGCCC
JHG823	gccaagcttgcatgcctgcagggtatcttcggactggcctccac
JHG824	gtacccggggatcctctagagtcgctcagccttcacaccttc
JHG836	GCCAACTTTGTACAAAAAAGCAGGCTTTATGGCCGCAATGTTGCTGG
JHG837	GCCAACTTTGTACAAGAAAGCTGGGTATTGTTGGAGCATTCCCGCTAG
JHG852	GCCAACTTTGTACAAGAAAGCTGGGTAaactcgaaggtaacgactactgtaag
JHG853	GCCAACTTTGTACAAAAAAGCAGGCTTTatgcagggaggagggagtggtag
JHG854	GCCAACTTTGTACAAGAAAGCTGGGTAggtggtccccggagcttcc
JHG855	GCCAACTTTGTACAAAAAAGCAGGCTTTatgacggtaaaaaatgcgcagcc
JHG862	CTCCACTTGTAGCCACTGCTTGG
JHG863	CCAAGCAGTGGCTACAAGTGGAG
JHG867	GCCAACTTTGTACAAAAAAGCAGGCTTTATGGCGGAGGGAGTGGGAAAC
JHG868	GCCAACTTTGTACAAGAAAGCTGGGTAATGAAGCGTACGGACTGGCC
JHG945	CGTGTAGCTACGGGTGACCGGCCTCAAT
JHG946	CGGTCACCCGTAGCTACACGAAGA
MdR289	cgatcggggaaattcgagctTTACTTGTACAGCTCGTCCATGCC
Quantitive Real Time PCR
JHG698	AGATTGCCGCCCGAAAG	MpYUC2	(19, 20)
JHG699	TGGTTGGCAGACCACATGC
HK308	GGTCGAGTGACCTTTGATCG	MpWIP	(16, 20, 25)
HK309	GTGGCTGGCTGGATAGTTGG
MpEF1−qPCR_F	AAGCCGTCGAAAAGAAGGAG	Reference	(20)
MpEF1−qPCR_R	TTCAGGATCGTCCGTTATCC
MpSAND_F1	GTTGATGTGTGGCACAAAGG
MpSAND_R1	CAGGCATACGGGAGAAAATG
